# Genetic modification of *Candida maltosa*, a nonpathogenic CTG species, reveals *EFG1* function

**DOI:** 10.1101/2023.11.08.566314

**Authors:** Marco Chávez-Tinoco, Luis F. García-Ortega, Eugenio Mancera

**Affiliations:** Departamento de Ingeniería Genética, Unidad Irapuato, Centro de Investigación y de Estudios Avanzados del Instituto Politécnico Nacional, Irapuato, Mexico

**Keywords:** CUG-Ser1 yeasts, CTG clade, *Candida maltosa*, pathogenic yeasts, nonpathogenic *Candida*, *EFG1*

## Abstract

*Candida maltosa* is closely related to important pathogenic *Candida* species, but it has been rarely isolated from humans. Therefore, through comparative studies, it could be a powerful model to understand the pathogenicity underpinnings of *Candida* species. To facilitate studying *C. maltosa* at a molecular level, we built a cohesive genomic sequence composed of 45 scaffolds, a substantial improvement from the thousands of contigs of the available draft. Comparison with *C. albicans* and *C. tropicalis* revealed a reduction in the total number of genes in *C. maltosa*. However, gene loss seems not to be associated to its avirulence given that most pathogenicity genes were also present in *C. maltosa*. To genetically edit *C. maltosa* we generated triple auxotrophic strains so that gene deletions can be performed as has been routinely done in pathogenic species. As a proof of concept, we generated gene knockouts of Efg1, a transcription regulator involved in filamentation and biofilm formation in pathogenic species. Although in *C. maltosa* Efg1 also played a role in these processes, it seems to rather be a repressor of filamentation. The genome assembly and auxotrophic mutants developed are a key step to start using *C. maltosa* for comparative studies at a molecular level.
