## Supplementary Table 2 for "Genetic modification of *Candida maltosa*, a nonpathogenic CTG species, reveals *EFG1* function"

### Sheet: Sup Table 2
Supplementary Table 2. Primers used for the genetic modification of C. maltosa.
Name	Sequence	Description
MCO005	gactcaggctatgaaatttttcactccagaattttttttccttcatccttaattcctttattcactacccaaacccacaggtaccgggccccccctcga	LEU2 deletion with SAT1 flipper cassette, left primer
MCO006	gtacatttttaaaaaaaagtatttaggtggtgttcattttgtattaataatattcgttaaattttgtgtatactttacggccgctctagaactagtgga	LEU2 deletion with SAT1 flipper cassette, right primer
MCO007	tgggaaatggttcaagaagg	LEU2 5' verification
MCO008	acagctcattgcaacagtcg	LEU2 3' verification
MCO009	agctgccactccttaccaaa	LEU2 ORF verification, left primer
MCO010	ttaaaatcatggcggcggag	LEU2 ORF verification, right primer
MCO42	atttttcacactgacggac	HIS1 5' verification
MCO43	ggagcacatggttatgctgc	HIS1 3' verification
MCO44	aagtccaagttccagccgat	HIS1 ORF verification, left primer
MCO45	gagcagccaaaacaccttga	HIS1 ORF verification, right primer
MCO46	Tatcaaaaatttttttctttctttctttctgtcaccactttagataaagaaaattcaaaacatagaaagcc ggtaccgggccccccctcga	HIS1 deletion with SAT1 flipper cassette, left primer
MCO47	aagcaaaaataataataaacgaaatctataaaccattataattattttatttatcttttatctatctacttctcttctggccgctctagaactagtgga	HIS1 deletion with SAT1 flipper cassette, right primer
MCO80	ttttttcttttcttcgttgaatttttttttttcactccctctttttcttcttcttttatcatcaacaacaacaacaaca ggtaccgggccccccctcga	ARG4 deletion with SAT1 flipper cassette, left primer
MCO81	tatgacgacatctttatacatttttaattatattttaacctaaataagtaa ggccgctctagaactagtgga	ARG4 deletion with SAT1 flipper cassette, right primer
MCO82	caactgttcatttttgtccc	ARG4 5' verification
MCO83	cccttagaattcgtaattgtc	ARG4 3' verification
MCO84	atgaacgtcgtttgggtgag	ARG4 ORF verification, left primer
MCO85	acgatcagacactgcggtta	ARG4 ORF verification, right primer
ARO 038	cacggcgcgcctagcagcggaaggtattgaataagttgacatgaatc	EFG1 5' flank amplification, right primer
ARO 039	gtcagcggccgcatccctgctgaataaggtttatggatttatgcaa	EFG1 3' flank amplification, left primer
ARO 048	atcccaatcctcaccatatttc	EFG1 5' flank amplification, left primer
ARO 050	aatatgaaagcgtgccctaca	EFG1 3' flank amplification, right primer
MCO 40	aacctccacaaccacctcaa	EFG1 ORF verification, left primer
MCO 41	attggtaagcggtgtgttgg	EFG1 ORF verification, right primer
EMO222	ggaggggaattggaaaaa	5' flank verification from pEM018, right primer
AHO829	atgtacctgcctgcaatttg	3' flank verification from pEM018, left primer
Universal primer 2	ccgctgctaggcgcgccgtgaccagtgtgatggatatctgc	Universal lef primer for HIS1, LEU2, and ARG4 C. albicans cassettes
Universal primer 5	gcagggatgcggccgctgacagctcggatccactagtaacg	Universal right primer for HIS1, LEU2, and ARG4 C. albicans cassettes
